# Excitatory neurons downregulate synaptic proteins before motor onset and glia reduce neuronal support in Huntington’s disease mice

**DOI:** 10.64898/2026.11.12.766120

**Authors:** Rodrigo Alvarez-Pardo, Sicheng Luo, Patricia Rodríguez-Rodríguez, Javier Lázaro Sánchez, Héctor Albert-Gascó, Cristina Olmedo-Salinas, Kristina Desch, Max Gubert-Olivé, Josep Muncunill, Miguel Díaz-Hernández, Eugenio F. Fornasiero, Marko Jovanovic, Ella Doron-Mandel, Beatriz Alvarez-Castelao

## Abstract

**Background:** Huntington’s disease burdens protein homeostasis and affects neurons and glia differently across brain regions, but how these two main cell populations respond as the disease progresses remains unresolved. Whole-tissue proteomes mix these cell types and hide how the proteome of each changes. We therefore measured the proteome of each cell type separately at different disease stages.

**Methods:** We metabolically labelled cell-type-specific proteomes in living R6/1 mice and wild-type littermates for 15 days at different disease stages. We examined cortical and hippocampal excitatory neurons at 1.5, 3 and 7 months, cerebellar inhibitory neurons at 3 and 7 months, and cortical, striatal and cerebellar glia at 7 months. We combined mass spectrometry with functional enrichment and competitive protein-set tests to understand the differential proteostatic response to mutant huntingtin across disease progression, brain regions and cell types. Differential abundance was tested with a peptide-centric linear mixed model (msqRob, Benjamini-Hochberg q < 0.1), and proteins whose levels varied together in cortical and hippocampal neurons were grouped into modules by weighted correlation network analysis.

**Results:** Hippocampal excitatory neurons showed broader and more coordinated regulation than cortical neurons already before motor onset, whereas the cortical response increased with age and no cortical protein module differed between genotypes before the most severe stage. All three neuronal populations upregulated ubiquitin–proteasome system (UPS) proteins as the disease advanced. Protein folding changed, with more subunits of the chaperonin CCT/TRiC but fewer J-domain proteins and, in excitatory neurons, fewer HSP70 chaperones.

At the most severe stage, glia of the three studied regions regulated mainly different proteins, but all increased UPS proteins and decreased key proteins of neuronal support, among them the main glial glutamate transporter GLT-1. Cholesterol-related proteins decreased in cortical and cerebellar glia, and respiratory-chain proteins in striatal glia.

**Conclusions:** Synaptic proteins decreased early in cortical and hippocampal neurons and were not restored at later ages. A later and broader maintenance response coexisted with their continued and increasing downregulation. In this first cell-type-resolved view of the labelled proteome in a Huntington’s disease mouse model, progression appears as a change in the coordination of cellular functions, which whole-tissue measurements would dilute.
