## Supplementary material for "Excitatory neurons downregulate synaptic proteins before motor onset and glia reduce neuronal support in Huntington’s disease mice": Table6

### Sheet: Legend
Supplementary Table 6. Proteins regulated in one cell type only at 7 months
Regulated means q < 0.10 or detected in one genotype only, as in Supplementary Table 1.
tab	what it shows
Neurons, all three	15 proteins regulated in the same direction in the three neuronal populations and in no glia
Excitatory neurons, both	143 proteins regulated in the same direction in cortical and hippocampal excitatory neurons and in no glia, with their status in cerebellar inhibitory neurons
Glia, all three	12 proteins regulated in the same direction in the three glial populations and in no neurons at 7 months, with their status in neurons at every age

### Sheet: Neurons, all three
Gene symbol	UniProt accession	Protein name	Function group	Direction in R6/1	Excitatory neurons, cortex, log2 fold change, R6/1 over WT	Excitatory neurons, cortex, q value (BH)	Excitatory neurons, cortex, call	Excitatory neurons, hippocampus, log2 fold change, R6/1 over WT	Excitatory neurons, hippocampus, q value (BH)	Excitatory neurons, hippocampus, call	Inhibitory neurons, cerebellum, log2 fold change, R6/1 over WT	Inhibitory neurons, cerebellum, q value (BH)	Inhibitory neurons, cerebellum, call
CCT5	P80316	T-complex protein 1 subunit epsilon	Protein folding chaperones (HSP70, HSP90, DNAJ, TRiC and tubulin folding)	up	0.306061	0.0404764	up	0.401284	1.3043e-07	up	0.554743	0.00725679	up
DNAJB1	Q9QYJ3	DnaJ homolog subfamily B member 1	Protein folding chaperones (HSP70, HSP90, DNAJ, TRiC and tubulin folding)	down	-0.846075	8.05305e-07	down	-0.997058	3.48502e-10	down	-0.636817	0.085198	down
SARS1	P26638	Serine--tRNA ligase, cytoplasmic	Translation and tRNA charging	up	0.148257	0.0427317	up	0.369486	1.99593e-05	up	0.321541	0.0642732	up
EIF5	P59325	Eukaryotic translation initiation factor 5	Translation and tRNA charging	down	-0.219718	0.0252907	down	-0.244471	0.0904899	down	-0.631854	0.00558227	down
DDX46	Q569Z5	Probable ATP-dependent RNA helicase DDX46	RNA splicing and RNA processing	up	0.492673	0.0401125	up	0.308442	0.045777	up	1.14903	1.26343e-05	up
RDX	P26043	Radixin	Actin cytoskeleton, focal adhesions and Rho GTPase regulators	up	0.40753	8.87837e-12	up	0.490581	7.88276e-14	up	0.636196	0.0145035	up
MAP1A	Q9QYR6	Microtubule-associated protein 1A	Microtubules, motors, centrosome and cilia	down	-0.349841	0.0841894	down	-0.504228	2.53288e-12	down	-0.60417	0.0156394	down
CLINT1	Q99KN9	Clathrin interactor 1	Endocytosis, vesicle trafficking, Golgi and lysosome	down	-0.425947	0.0217236	down	-0.723077	1.32546e-05	down	-0.588541	7.24148e-05	down
SHTN1	Q8K2Q9	Shootin-1	Cell adhesion, neurite growth, axon guidance and extracellular matrix	up	0.808299	0.000764302	up	0.816183	7.02473e-05	up	1.17128	4.45589e-05	up
SIRPA	P97797	Tyrosine-protein phosphatase non-receptor type substrate 1	Cell adhesion, neurite growth, axon guidance and extracellular matrix	down	-0.459477	0.0622795	down	-0.509007	8.97671e-06	down	-0.4665	0.038077	down
IGBP1	Q61249	Immunoglobulin-binding protein 1	Signalling kinases, phosphatases, G proteins, GTPase regulators and growth factor receptors	down	-0.674054	0.0035457	down	-0.943447	0.00518786	down	-0.82972	0.0155499	down
NCK1	Q99M51	SH2/SH3 adapter protein Nck1	Signalling kinases, phosphatases, G proteins, GTPase regulators and growth factor receptors	down	-0.241406	0.0206719	down	-0.415713	0.000206371	down	-0.490678	0.0491113	down
PRPSAP2	Q8R574	Phosphoribosyl pyrophosphate synthase-associated protein 2	Amino acid, nucleotide, one-carbon and vitamin metabolism	up	0.463863	6.03698e-08	up	0.349575	0.0621701	up	0.784705	0.0183148	up
PSPH	Q99LS3	Phosphoserine phosphatase	Amino acid, nucleotide, one-carbon and vitamin metabolism	down	-0.36061	0.0622795	down	-0.533918	6.09683e-06	down	-0.752203	0.0431251	down
TNFRSF21	Q9EPU5	Tumor necrosis factor receptor superfamily member 21	Cell death, survival and cell cycle	down	-0.319044	0.00290941	down	-0.628164	3.09511e-09	down			detected only in wild type

### Sheet: Excitatory neurons, both
Gene symbol	UniProt accession	Protein name	Function group	Direction in R6/1	Excitatory neurons, cortex, log2 fold change, R6/1 over WT	Excitatory neurons, cortex, q value (BH)	Excitatory neurons, cortex, call	Excitatory neurons, hippocampus, log2 fold change, R6/1 over WT	Excitatory neurons, hippocampus, q value (BH)	Excitatory neurons, hippocampus, call	Inhibitory neurons, cerebellum, 7 months, relation to the excitatory call
CCT5	P80316	T-complex protein 1 subunit epsilon	Protein folding chaperones (HSP70, HSP90, DNAJ, TRiC and tubulin folding)	up	0.306061	0.0404764	up	0.401284	1.3043e-07	up	same direction
CCT6A	P80317	T-complex protein 1 subunit zeta	Protein folding chaperones (HSP70, HSP90, DNAJ, TRiC and tubulin folding)	up	0.373315	0.0035457	up	0.421642	8.29143e-07	up	not detected
CCT8	P42932	T-complex protein 1 subunit theta	Protein folding chaperones (HSP70, HSP90, DNAJ, TRiC and tubulin folding)	up	0.242258	0.0839346	up	0.285619	0.00243742	up	not regulated
HSPA4	Q61316	Heat shock 70 kDa protein 4	Protein folding chaperones (HSP70, HSP90, DNAJ, TRiC and tubulin folding)	up	0.3185	0.0162481	up	0.188873	0.0586987	up	not detected
TBCB	Q9D1E6	Tubulin-folding cofactor B	Protein folding chaperones (HSP70, HSP90, DNAJ, TRiC and tubulin folding)	up	0.384974	0.0532914	up	0.467005	1.07498e-08	up	not regulated
TCP1	P11983	T-complex protein 1 subunit alpha	Protein folding chaperones (HSP70, HSP90, DNAJ, TRiC and tubulin folding)	up	0.491433	0.0574852	up	0.471223	0.000104362	up	not detected
DNAJB1	Q9QYJ3	DnaJ homolog subfamily B member 1	Protein folding chaperones (HSP70, HSP90, DNAJ, TRiC and tubulin folding)	down	-0.846075	8.05305e-07	down	-0.997058	3.48502e-10	down	same direction
HSP90B1	P08113	Endoplasmin	Protein folding chaperones (HSP70, HSP90, DNAJ, TRiC and tubulin folding)	down	-0.256012	0.000628429	down	-0.36713	3.28471e-05	down	not regulated
HSPA1A	Q61696	Heat shock 70 kDa protein 1A	Protein folding chaperones (HSP70, HSP90, DNAJ, TRiC and tubulin folding)	down	-0.746146	0.00933618	down	-1.04369	0.000618841	down	not detected
HSPA1B	P17879	Heat shock 70 kDa protein 1B	Protein folding chaperones (HSP70, HSP90, DNAJ, TRiC and tubulin folding)	down	-1.02152	8.66565e-12	down	-1.39818	2.02886e-17	down	not detected
HSPA1L	P16627	Heat shock 70 kDa protein 1-like	Protein folding chaperones (HSP70, HSP90, DNAJ, TRiC and tubulin folding)	down	-0.848469	3.70088e-07	down	-1.16158	1.86869e-05	down	not detected
HSPA2	P17156	Heat shock-related 70 kDa protein 2	Protein folding chaperones (HSP70, HSP90, DNAJ, TRiC and tubulin folding)	down	-0.271671	0.0330523	down	-0.412537	2.50979e-07	down	not detected
ADRM1	Q9JKV1	Proteasomal ubiquitin receptor ADRM1	Protein degradation and modification (proteasome, ubiquitin and SUMO enzymes, autophagy, ER quality control)	up	0.359664	0.0327117	up	0.275378	0.0850248	up	not regulated
DCAF1	Q80TR8	DDB1- and CUL4-associated factor 1	Protein degradation and modification (proteasome, ubiquitin and SUMO enzymes, autophagy, ER quality control)	up			detected only in R6/1	0.895597	0.00253306	up	not detected
ITCH	Q8C863	E3 ubiquitin-protein ligase Itchy	Protein degradation and modification (proteasome, ubiquitin and SUMO enzymes, autophagy, ER quality control)	up	0.458046	0.0208582	up	0.442419	0.000168268	up	not detected
PSMB5	O55234	Proteasome subunit beta type-5	Protein degradation and modification (proteasome, ubiquitin and SUMO enzymes, autophagy, ER quality control)	up	0.468782	0.0179296	up	0.518394	0.00570019	up	not detected
PSMB6	Q60692	Proteasome subunit beta type-6	Protein degradation and modification (proteasome, ubiquitin and SUMO enzymes, autophagy, ER quality control)	up	0.301896	0.0883704	up	0.54489	1.07406e-05	up	not detected
PSMB7	P70195	Proteasome subunit beta type-7	Protein degradation and modification (proteasome, ubiquitin and SUMO enzymes, autophagy, ER quality control)	up	0.410363	0.0427317	up	0.299013	0.0324799	up	not detected
SMCR8	Q3UMB5	Guanine nucleotide exchange protein SMCR8	Protein degradation and modification (proteasome, ubiquitin and SUMO enzymes, autophagy, ER quality control)	up	0.356197	0.028376	up	0.462042	0.0164916	up	not detected
OGA	Q9EQQ9	Protein O-GlcNAcase	Protein degradation and modification (proteasome, ubiquitin and SUMO enzymes, autophagy, ER quality control)	down	-0.322027	0.00363034	down	-0.168909	0.0815525	down	not detected
YOD1	Q8CB27	Ubiquitin thioesterase OTU1	Protein degradation and modification (proteasome, ubiquitin and SUMO enzymes, autophagy, ER quality control)	down			detected only in wild type			detected only in wild type	not detected
EPRS1	Q8CGC7	Bifunctional glutamate/proline--tRNA ligase	Translation and tRNA charging	up	0.323555	0.0162481	up	0.269583	0.00312809	up	not detected
GSPT2	Q149F3	Eukaryotic peptide chain release factor GTP-binding subunit ERF3B	Translation and tRNA charging	up	0.328756	0.0308436	up	0.471016	0.00310029	up	not regulated
LARS1	Q8BMJ2	Leucine--tRNA ligase, cytoplasmic	Translation and tRNA charging	up	0.396831	0.0106785	up	0.380241	0.0140835	up	not detected
SARS1	P26638	Serine--tRNA ligase, cytoplasmic	Translation and tRNA charging	up	0.148257	0.0427317	up	0.369486	1.99593e-05	up	same direction
DHPS	Q3TXU5	Deoxyhypusine synthase	Translation and tRNA charging	down	-0.491813	0.0604711	down	-0.654489	0.0639141	down	not regulated
EIF5	P59325	Eukaryotic translation initiation factor 5	Translation and tRNA charging	down	-0.219718	0.0252907	down	-0.244471	0.0904899	down	same direction
DDX46	Q569Z5	Probable ATP-dependent RNA helicase DDX46	RNA splicing and RNA processing	up	0.492673	0.0401125	up	0.308442	0.045777	up	same direction
BAHCC1	Q3UHR0	BAH and coiled-coil domain-containing protein 1	Transcription, chromatin, DNA repair and nuclear transport	up			detected only in R6/1			detected only in R6/1	opposite direction
NIF3L1	Q9EQ80	NIF3-like protein 1	Transcription, chromatin, DNA repair and nuclear transport	up	0.508526	0.00204689	up	0.650051	1.11086e-05	up	not detected
ZZEF1	Q5SSH7	Zinc finger ZZ-type and EF-hand domain-containing protein 1	Transcription, chromatin, DNA repair and nuclear transport	up	0.642749	0.000212218	up	0.317223	0.0049354	up	not detected
CCDC85B	Q6PDY0	Coiled-coil domain-containing protein 85B	Transcription, chromatin, DNA repair and nuclear transport	down			detected only in wild type			detected only in wild type	not detected
EGR3	P43300	Early growth response protein 3	Transcription, chromatin, DNA repair and nuclear transport	down			detected only in wild type			detected only in wild type	not detected
HNRNPDL	Q9Z130	Heterogeneous nuclear ribonucleoprotein D-like	Transcription, chromatin, DNA repair and nuclear transport	down	-0.489649	9.73266e-07	down	-0.463302	0.00498866	down	not regulated
MRTFB	P59759	Myocardin-related transcription factor B	Transcription, chromatin, DNA repair and nuclear transport	down	-0.430977	0.00288008	down	-0.776491	2.94483e-10	down	not regulated
CAPZA1	P47753	F-actin-capping protein subunit alpha-1	Actin cytoskeleton, focal adhesions and Rho GTPase regulators	up	0.244645	0.062484	up	0.65242	3.28471e-05	up	not detected
RDX	P26043	Radixin	Actin cytoskeleton, focal adhesions and Rho GTPase regulators	up	0.40753	8.87837e-12	up	0.490581	7.88276e-14	up	same direction
ACTN4	P57780	Alpha-actinin-4	Actin cytoskeleton, focal adhesions and Rho GTPase regulators	down	-0.29212	0.0476771	down	-0.23458	0.0160836	down	not detected
ARPIN	Q9D0A3	Arpin	Actin cytoskeleton, focal adhesions and Rho GTPase regulators	down	-0.426431	0.00303859	down	-1.18656	3.03328e-05	down	not detected
MYL4	P09541	Myosin light chain 4	Actin cytoskeleton, focal adhesions and Rho GTPase regulators	down	-1.0209	0.0534353	down			detected only in wild type	not detected
PLEC	Q9QXS1	Plectin	Actin cytoskeleton, focal adhesions and Rho GTPase regulators	down	-0.324314	0.0123738	down	-0.290131	7.53352e-05	down	not detected
PRPF40A	Q9R1C7	Pre-mRNA-processing factor 40 homolog A	Actin cytoskeleton, focal adhesions and Rho GTPase regulators	down	-0.40931	0.00448476	down	-0.681973	1.12308e-07	down	not regulated
SPECC1	Q5SXY1	Cytospin-B	Actin cytoskeleton, focal adhesions and Rho GTPase regulators	down	-0.305049	0.0492633	down	-0.558426	7.05748e-05	down	not regulated
TMOD1	P49813	Tropomodulin-1	Actin cytoskeleton, focal adhesions and Rho GTPase regulators	down	-0.550135	0.0363788	down	-0.513416	0.000232193	down	not regulated
WASF1	Q8R5H6	Actin-binding protein WASF1	Actin cytoskeleton, focal adhesions and Rho GTPase regulators	down	-0.383224	1.02985e-06	down	-0.766772	1.04906e-17	down	not regulated
MAP1A	Q9QYR6	Microtubule-associated protein 1A	Microtubules, motors, centrosome and cilia	down	-0.349841	0.0841894	down	-0.504228	2.53288e-12	down	same direction
ATP6V1A	P50516	V-type proton ATPase catalytic subunit A	Endocytosis, vesicle trafficking, Golgi and lysosome	up	0.283977	0.0475414	up	0.403309	1.12614e-05	up	not detected
ATP6V1B2	P62814	V-type proton ATPase subunit B, brain isoform	Endocytosis, vesicle trafficking, Golgi and lysosome	up	0.407401	0.00454197	up	0.405535	6.53682e-13	up	not detected
BCAP29	Q61334	B-cell receptor-associated protein 29	Endocytosis, vesicle trafficking, Golgi and lysosome	up			detected only in R6/1			detected only in R6/1	not detected
DNAJC13	D4AFX7	Receptor mediated endocytosis-8	Endocytosis, vesicle trafficking, Golgi and lysosome	up	0.474132	0.00150615	up	0.2816	0.0424868	up	quantified, no estimate
GAA	P70699	Lysosomal alpha-glucosidase	Endocytosis, vesicle trafficking, Golgi and lysosome	up	0.708117	6.95566e-07	up	0.549903	6.38875e-06	up	not detected
GDI1	P50396	Rab GDP dissociation inhibitor alpha	Endocytosis, vesicle trafficking, Golgi and lysosome	up	0.648226	1.06283e-08	up	0.393154	0.00023579	up	not detected
GDI2	Q61598	Rab GDP dissociation inhibitor beta	Endocytosis, vesicle trafficking, Golgi and lysosome	up	0.433754	0.00293163	up	0.354492	0.0197969	up	not detected
SCAMP1	Q8K021	Secretory carrier-associated membrane protein 1	Endocytosis, vesicle trafficking, Golgi and lysosome	up	0.246792	0.0904126	up	0.458963	0.00544398	up	not detected
VPS33B	P59016	Vacuolar protein sorting-associated protein 33B	Endocytosis, vesicle trafficking, Golgi and lysosome	up	0.476119	0.00471161	up	0.475616	6.12969e-08	up	not detected
CLINT1	Q99KN9	Clathrin interactor 1	Endocytosis, vesicle trafficking, Golgi and lysosome	down	-0.425947	0.0217236	down	-0.723077	1.32546e-05	down	same direction
RELCH	Q148V7	RAB11-binding protein RELCH	Endocytosis, vesicle trafficking, Golgi and lysosome	down	-0.170986	0.0672341	down	-0.316499	5.57828e-08	down	not detected
PPFIA1	B2RXQ2	Ppfia1 protein	Synaptic scaffolds, neurotransmitter receptors and transporters, synaptic vesicles	up	0.680011	6.13046e-05	up	0.400265	0.013596	up	not regulated
SV2A	Q9JIS5	Synaptic vesicle glycoprotein 2A	Synaptic scaffolds, neurotransmitter receptors and transporters, synaptic vesicles	up	0.264147	0.0756226	up	0.377799	0.0211387	up	not detected
SYP	Q62277	Synaptophysin	Synaptic scaffolds, neurotransmitter receptors and transporters, synaptic vesicles	up	0.408761	0.00369857	up	0.233981	0.0850367	up	not detected
TPRG1L	Q9DBS2	Tumor protein p63-regulated gene 1-like protein	Synaptic scaffolds, neurotransmitter receptors and transporters, synaptic vesicles	up	0.311502	0.062484	up	0.519374	5.39501e-05	up	not regulated
ARC	Q9WV31	Activity-regulated cytoskeleton-associated protein	Synaptic scaffolds, neurotransmitter receptors and transporters, synaptic vesicles	down	-0.688024	0.0217511	down	-0.982672	0.00154677	down	not detected
C1QL3	Q9ESN4	Complement C1q-like protein 3	Synaptic scaffolds, neurotransmitter receptors and transporters, synaptic vesicles	down	-0.444217	0.0433023	down	-0.613387	0.00714083	down	not detected
DLGAP3	Q6PFD5	Disks large-associated protein 3	Synaptic scaffolds, neurotransmitter receptors and transporters, synaptic vesicles	down	-0.465315	0.00397692	down	-0.523889	1.13345e-06	down	not detected
HOMER1	Q9Z2Y3	Homer protein homolog 1	Synaptic scaffolds, neurotransmitter receptors and transporters, synaptic vesicles	down	-0.441786	0.0514553	down	-0.448977	1.1094e-06	down	not regulated
LZTS3	A2AHG0	Leucine zipper putative tumor suppressor 3	Synaptic scaffolds, neurotransmitter receptors and transporters, synaptic vesicles	down	-0.888652	0.001468	down	-1.56513	3.96164e-14	down	not regulated
NPTX1	Q62443	Neuronal pentraxin-1	Synaptic scaffolds, neurotransmitter receptors and transporters, synaptic vesicles	down	-0.469234	3.30988e-05	down	-0.641131	6.72608e-09	down	not regulated
NPTX2	O70340	Neuronal pentraxin-2	Synaptic scaffolds, neurotransmitter receptors and transporters, synaptic vesicles	down	-1.20463	4.60865e-08	down			detected only in wild type	not detected
CHGB	P16014	Secretogranin-1	Neuropeptides and secretory granules	down	-0.632581	0.0149923	down	-1.36701	5.98314e-06	down	not regulated
CPD	O89001	Carboxypeptidase D	Neuropeptides and secretory granules	down	-0.323271	0.0983156	down	-0.269624	0.0416168	down	not regulated
MEST	Q07646	Mesoderm-specific transcript protein	Cell adhesion, neurite growth, axon guidance and extracellular matrix	up			detected only in R6/1			detected only in R6/1	not detected
SHTN1	Q8K2Q9	Shootin-1	Cell adhesion, neurite growth, axon guidance and extracellular matrix	up	0.808299	0.000764302	up	0.816183	7.02473e-05	up	same direction
CDH11	P55288	Cadherin-11	Cell adhesion, neurite growth, axon guidance and extracellular matrix	down	-0.416238	0.0350534	down	-0.413634	1.01469e-07	down	not detected
NEGR1	Q80Z24	Neuronal growth regulator 1	Cell adhesion, neurite growth, axon guidance and extracellular matrix	down	-0.352111	0.00333082	down	-0.374262	0.00195758	down	not regulated
OLFM1	O88998	Noelin	Cell adhesion, neurite growth, axon guidance and extracellular matrix	down	-0.744022	6.50177e-12	down	-0.625373	4.26356e-05	down	not regulated
SIRPA	P97797	Tyrosine-protein phosphatase non-receptor type substrate 1	Cell adhesion, neurite growth, axon guidance and extracellular matrix	down	-0.459477	0.0622795	down	-0.509007	8.97671e-06	down	same direction
AKT1	P31750	RAC-alpha serine/threonine-protein kinase	Signalling kinases, phosphatases, G proteins, GTPase regulators and growth factor receptors	up	0.5651	0.00293163	up	0.526048	0.0400172	up	not regulated
BMPR2	O35607	Bone morphogenetic protein receptor type-2	Signalling kinases, phosphatases, G proteins, GTPase regulators and growth factor receptors	up	0.227441	0.00226081	up	0.260098	0.00523352	up	not regulated
GNAI2	P08752	Guanine nucleotide-binding protein G(i) subunit alpha-2	Signalling kinases, phosphatases, G proteins, GTPase regulators and growth factor receptors	up	0.410781	0.0254507	up	0.516783	8.01447e-07	up	not detected
GNAO1	P18872	Guanine nucleotide-binding protein G(o) subunit alpha	Signalling kinases, phosphatases, G proteins, GTPase regulators and growth factor receptors	up	0.378485	0.000101202	up	0.412146	0.00155845	up	not detected
GNAZ	O70443	Guanine nucleotide-binding protein G(z) subunit alpha	Signalling kinases, phosphatases, G proteins, GTPase regulators and growth factor receptors	up	0.387512	0.0823774	up	0.444178	0.000415977	up	not detected
RALGAPA1	Q6GYP7	Ral GTPase-activating protein subunit alpha-1	Signalling kinases, phosphatases, G proteins, GTPase regulators and growth factor receptors	up	0.436852	0.00548931	up	0.265624	0.0588645	up	not detected
TSC2	Q61037	Tuberin	Signalling kinases, phosphatases, G proteins, GTPase regulators and growth factor receptors	up	0.281524	0.0492633	up	0.237373	0.0079585	up	not detected
GRB2	Q60631	Growth factor receptor-bound protein 2	Signalling kinases, phosphatases, G proteins, GTPase regulators and growth factor receptors	down	-0.275321	0.028376	down	-0.727201	2.75948e-05	down	not regulated
IGBP1	Q61249	Immunoglobulin-binding protein 1	Signalling kinases, phosphatases, G proteins, GTPase regulators and growth factor receptors	down	-0.674054	0.0035457	down	-0.943447	0.00518786	down	same direction
MAPK4	Q6P5G0	Mitogen-activated protein kinase 4	Signalling kinases, phosphatases, G proteins, GTPase regulators and growth factor receptors	down			detected only in wild type			detected only in wild type	not detected
MAST3	Q3U214	Microtubule-associated serine/threonine-protein kinase 3	Signalling kinases, phosphatases, G proteins, GTPase regulators and growth factor receptors	down			detected only in wild type	-0.558987	0.005591	down	not detected
NCK1	Q99M51	SH2/SH3 adapter protein Nck1	Signalling kinases, phosphatases, G proteins, GTPase regulators and growth factor receptors	down	-0.241406	0.0206719	down	-0.415713	0.000206371	down	same direction
PDE4A	O89084	3',5'-cyclic-AMP phosphodiesterase 4A	Signalling kinases, phosphatases, G proteins, GTPase regulators and growth factor receptors	down	-0.529468	0.00120389	down	-0.727415	4.74897e-11	down	not detected
RIN1	Q921Q7	Ras and Rab interactor 1	Signalling kinases, phosphatases, G proteins, GTPase regulators and growth factor receptors	down	-1.05763	4.34805e-13	down	-1.49368	1.81745e-12	down	not detected
GALK2	Q68FH4	N-acetylgalactosamine kinase	Glycolysis and sugar metabolism	up	0.361066	0.0538157	up	0.5929	0.00194154	up	not detected
GAPDHRT	S4R1W1	Glyceraldehyde-3-phosphate dehydrogenase	Glycolysis and sugar metabolism	up	0.376655	4.05453e-05	up	0.299814	0.0089829	up	not detected
GPI	P06745	Glucose-6-phosphate isomerase	Glycolysis and sugar metabolism	up	0.396967	0.00102729	up	0.385478	0.000295222	up	not detected
ME1	P06801	NADP-dependent malic enzyme	Glycolysis and sugar metabolism	up	0.392355	0.0618524	up	0.633917	4.27766e-06	up	not detected
NAGK	Q9QZ08	N-acetyl-D-glucosamine kinase	Glycolysis and sugar metabolism	up	0.334006	0.0452932	up	0.661338	2.30594e-05	up	not detected
PFKP	Q9WUA3	ATP-dependent 6-phosphofructokinase, platelet type	Glycolysis and sugar metabolism	up	0.423153	0.0514553	up	0.489675	3.37605e-05	up	not detected
SORD	Q64442	Sorbitol dehydrogenase	Glycolysis and sugar metabolism	up	0.365839	0.0078793	up	0.321636	0.0101947	up	not detected
GPD1	P13707	Glycerol-3-phosphate dehydrogenase	Glycolysis and sugar metabolism	down	-0.569188	7.2828e-05	down	-0.314497	0.00106253	down	not detected
PFKFB2	P70265	6-phosphofructo-2-kinase/fructose-2,6-bisphosphatase 2	Glycolysis and sugar metabolism	down	-0.347765	0.0373319	down	-0.346946	0.00455589	down	not detected
ACADSB	Q9DBL1	Short/branched chain specific acyl-CoA dehydrogenase, mitochondrial	Mitochondria (TCA cycle, respiration, fatty acid oxidation, dynamics)	up	0.474415	0.0407019	up	0.565401	0.0158752	up	not detected
ACADVL	P50544	Very long-chain specific acyl-CoA dehydrogenase, mitochondrial	Mitochondria (TCA cycle, respiration, fatty acid oxidation, dynamics)	up	0.244625	0.0577918	up	0.723072	1.50733e-05	up	not detected
GDAP1	O88741	Ganglioside-induced differentiation-associated protein 1	Mitochondria (TCA cycle, respiration, fatty acid oxidation, dynamics)	up	0.418002	0.00832887	up	0.408081	0.000490739	up	not detected
HADHB	Q99JY0	Trifunctional enzyme subunit beta, mitochondrial	Mitochondria (TCA cycle, respiration, fatty acid oxidation, dynamics)	up	0.511292	7.76575e-08	up	0.603537	2.59174e-08	up	not detected
L2HGDH	Q91YP0	L-2-hydroxyglutarate dehydrogenase, mitochondrial	Mitochondria (TCA cycle, respiration, fatty acid oxidation, dynamics)	up	0.392383	0.0637336	up	0.608897	4.19687e-06	up	not detected
OGDHL	B2RXT3	2-oxoglutarate dehydrogenase-like, mitochondrial	Mitochondria (TCA cycle, respiration, fatty acid oxidation, dynamics)	up	0.362849	0.0514553	up	0.336753	0.00870703	up	not detected
SDHB	Q9CQA3	Succinate dehydrogenase	Mitochondria (TCA cycle, respiration, fatty acid oxidation, dynamics)	up	0.383689	0.0693622	up	0.410507	0.000182348	up	not regulated
SLC25A35	Q5SWT3	Solute carrier family 25 member 35	Mitochondria (TCA cycle, respiration, fatty acid oxidation, dynamics)	up			detected only in R6/1	0.775821	0.0330465	up	not detected
AHCY	P50247	Adenosylhomocysteinase	Amino acid, nucleotide, one-carbon and vitamin metabolism	up	0.404176	0.0495565	up	0.615937	0.000777282	up	not detected
DHODH	O35435	Dihydroorotate dehydrogenase	Amino acid, nucleotide, one-carbon and vitamin metabolism	up			detected only in R6/1	0.7243	0.00665984	up	not detected
PRPS2	Q9CS42	Ribose-phosphate pyrophosphokinase 2	Amino acid, nucleotide, one-carbon and vitamin metabolism	up	0.271673	0.0523029	up	0.186718	0.057606	up	not detected
PRPSAP2	Q8R574	Phosphoribosyl pyrophosphate synthase-associated protein 2	Amino acid, nucleotide, one-carbon and vitamin metabolism	up	0.463863	6.03698e-08	up	0.349575	0.0621701	up	same direction
SFXN1	Q99JR1	Sideroflexin-1	Amino acid, nucleotide, one-carbon and vitamin metabolism	up	0.363831	0.0328064	up	0.323571	6.08631e-05	up	not detected
AK5	Q920P5	Adenylate kinase isoenzyme 5	Amino acid, nucleotide, one-carbon and vitamin metabolism	down	-0.503858	0.000124532	down	-0.483299	0.00740344	down	not detected
NT5EL	Q9D3Z8	Ecto-5'-nucleotidase	Amino acid, nucleotide, one-carbon and vitamin metabolism	down			detected only in wild type			detected only in wild type	not detected
PSPH	Q99LS3	Phosphoserine phosphatase	Amino acid, nucleotide, one-carbon and vitamin metabolism	down	-0.36061	0.0622795	down	-0.533918	6.09683e-06	down	same direction
IMPA1	O55023	Inositol monophosphatase 1	Lipid and inositol metabolism	up	0.249465	0.0303181	up	0.315928	0.000780879	up	not detected
ISYNA1	Q9JHU9	Inositol-3-phosphate synthase 1	Lipid and inositol metabolism	down	-0.37571	0.00383684	down	-0.286253	0.000817661	down	not detected
SELENOI	Q80TA1	Ethanolaminephosphotransferase 1	Lipid and inositol metabolism	down			detected only in wild type			detected only in wild type	not detected
CBR1	P48758	Carbonyl reductase	Detoxification, redox, iron and heme	up	0.195299	0.0323285	up	0.329161	2.37596e-06	up	not detected
CYB5R1	Q9DB73	NADH-cytochrome b5 reductase 1	Detoxification, redox, iron and heme	up	0.305575	0.028376	up	0.298149	0.031601	up	not detected
GSTM1	P10649	Glutathione S-transferase Mu 1	Detoxification, redox, iron and heme	down	-0.452188	0.0414143	down	-0.381936	0.000378563	down	not detected
HEBP1	Q9R257	Heme-binding protein 1	Detoxification, redox, iron and heme	down	-0.464649	0.00138904	down	-0.864458	2.57458e-10	down	not regulated
PREPL	Q8C167	Prolyl endopeptidase-like	Peptidases and protease inhibitors	up	0.280441	0.0401125	up	0.504748	0.00383402	up	not detected
SERPINB6	Q60854	Serpin B6	Peptidases and protease inhibitors	up	0.303773	0.00236907	up	0.317195	0.0312583	up	not detected
LXN	P70202	Latexin	Peptidases and protease inhibitors	down	-0.417862	0.0212128	down	-0.524744	3.01808e-05	down	not detected
TESC	Q9JKL5	Calcineurin B homologous protein 3	Ion channels, pumps and transporters	down	-0.623489	0.0274504	down	-1.02588	9.8465e-09	down	not regulated
EFHD2	Q9D8Y0	EF-hand domain-containing protein D2	Cell death, survival and cell cycle	down	-0.579674	0.000549593	down	-0.818706	2.44946e-13	down	not regulated
RILPL1	Q9JJC6	RILP-like protein 1	Cell death, survival and cell cycle	down	-0.861551	0.00157295	down	-1.0598	9.92673e-21	down	not regulated
TNFRSF21	Q9EPU5	Tumor necrosis factor receptor superfamily member 21	Cell death, survival and cell cycle	down	-0.319044	0.00290941	down	-0.628164	3.09511e-09	down	same direction
CX3CL1	O35188	Fractalkine	Immune, interferon and inflammatory signalling	down	-0.604494	0.0045903	down	-0.874017	1.87914e-05	down	not regulated
APMAP	Q9D7N9	Adipocyte plasma membrane-associated protein	Poorly characterized (no UniProt function, a possible role only, or a role described outside the brain)	up	0.592885	0.000433267	up	0.211065	0.0503331	up	not regulated
FSD1L	Q8BYN5	FSD1-like protein	Poorly characterized (no UniProt function, a possible role only, or a role described outside the brain)	up	0.419323	0.00579752	up	0.23042	0.00795209	up	not regulated
PRUNE2	Q52KR3	Protein prune homolog 2	Poorly characterized (no UniProt function, a possible role only, or a role described outside the brain)	up	0.659751	5.17709e-05	up	0.57462	4.18311e-05	up	not regulated
ACYP1	P56376	Acylphosphatase-1	Poorly characterized (no UniProt function, a possible role only, or a role described outside the brain)	down	-0.522328	0.00873101	down	-0.444691	2.55287e-05	down	not regulated
C2CD4C	Q5HZI2	C2 calcium-dependent domain-containing protein 4C	Poorly characterized (no UniProt function, a possible role only, or a role described outside the brain)	down	-0.296807	0.075467	down	-0.232805	0.0625263	down	not detected
CRACDL	E9Q3M9	Capping protein inhibiting regulator of actin like	Poorly characterized (no UniProt function, a possible role only, or a role described outside the brain)	down	-0.482929	0.000210287	down	-1.16239	3.76145e-25	down	not detected
FAM131A	Q8BWU3	Protein FAM131A	Poorly characterized (no UniProt function, a possible role only, or a role described outside the brain)	down	-0.762598	0.0770675	down	-1.39877	1.01696e-09	down	not detected
FAM171A2	A2A699	Protein FAM171A2	Poorly characterized (no UniProt function, a possible role only, or a role described outside the brain)	down	-0.282086	0.0427317	down	-0.363145	0.00218911	down	not regulated
NDRG3	Q9QYF9	Protein NDRG3	Poorly characterized (no UniProt function, a possible role only, or a role described outside the brain)	down	-0.297219	0.00367629	down	-0.381742	0.0257878	down	not regulated
SOWAHA	Q8BLS7	Ankyrin repeat domain-containing protein SOWAHA	Poorly characterized (no UniProt function, a possible role only, or a role described outside the brain)	down			detected only in wild type			detected only in wild type	not detected
SPATA2L	Q8BNN1	Spermatogenesis-associated protein 2-like protein	Poorly characterized (no UniProt function, a possible role only, or a role described outside the brain)	down	-0.592984	0.0127568	down	-1.25191	6.87777e-05	down	not detected
TMEM132B	F7BAB2	Transmembrane protein 132B	Poorly characterized (no UniProt function, a possible role only, or a role described outside the brain)	down	-0.36629	0.05677	down	-0.823153	2.77781e-13	down	not detected
TMEM200A	Q8C817	Transmembrane protein 200A	Poorly characterized (no UniProt function, a possible role only, or a role described outside the brain)	down			detected only in wild type			detected only in wild type	not detected

### Sheet: Glia, all three
Gene symbol	UniProt accession	Protein name	Function group	Direction in R6/1	Glia, cortex, log2 fold change, R6/1 over WT	Glia, cortex, q value (BH)	Glia, cortex, call	Glia, striatum, log2 fold change, R6/1 over WT	Glia, striatum, q value (BH)	Glia, striatum, call	Glia, cerebellum, log2 fold change, R6/1 over WT	Glia, cerebellum, q value (BH)	Glia, cerebellum, call	Excitatory neurons, cortex, 1.5 months, call	Excitatory neurons, cortex, 3 months, call	Excitatory neurons, cortex, 7 months, call	Excitatory neurons, hippocampus, 1.5 months, call	Excitatory neurons, hippocampus, 3 months, call	Excitatory neurons, hippocampus, 7 months, call	Inhibitory neurons, cerebellum, 3 months, call	Inhibitory neurons, cerebellum, 7 months, call	Never regulated in neurons at any age
TRIM32	Q8CH72	E3 ubiquitin-protein ligase TRIM32	Protein degradation and modification (proteasome, ubiquitin and SUMO enzymes, autophagy, ER quality control)	up	0.338522	1.61266e-06	up	0.307896	0.0031502	up	0.397486	5.8689e-08	up	not regulated	not regulated	not regulated	not regulated	up	not regulated	up	not detected	no
SF3A1	Q8K4Z5	Splicing factor 3A subunit 1	RNA splicing and RNA processing	up	0.329071	0.00588806	up	0.279896	0.0458039	up	0.196187	0.00251466	up	not regulated	not regulated	not regulated	not regulated	down	not regulated	not regulated	not regulated	no
TSN	Q62348	Translin	RNA splicing and RNA processing	up	0.270815	0.0365628	up	0.523406	0.000440746	up	0.353968	6.10003e-05	up	not detected	not detected	not regulated	not regulated	not regulated	not regulated	not detected	not detected	yes
BAZ1B	Q9Z277	Tyrosine-protein kinase BAZ1B	Transcription, chromatin, DNA repair and nuclear transport	up			detected only in R6/1			detected only in R6/1	0.291694	8.96675e-05	up	not detected	not detected	not regulated	not regulated	not regulated	not regulated	not regulated	not regulated	yes
FLNB	Q80X90	Filamin-B	Actin cytoskeleton, focal adhesions and Rho GTPase regulators	up	0.578284	0.000272356	up	0.591455	2.72473e-06	up	0.635229	0.0472872	up	not detected	not regulated	not detected	not detected	not detected	not detected	not detected	not detected	yes
TAGLN2	Q9WVA4	Transgelin-2	Actin cytoskeleton, focal adhesions and Rho GTPase regulators	up	2.26188	6.7679e-08	up	1.58047	4.61902e-05	up	1.21655	0.000391285	up	not regulated	not regulated	not regulated	not regulated	not regulated	not regulated	not detected	not detected	yes
GABBR1	Q9WV18	Gamma-aminobutyric acid type B receptor subunit 1	Synaptic scaffolds, neurotransmitter receptors and transporters, synaptic vesicles	down	-0.18148	0.0361832	down	-0.417546	0.0403504	down	-0.768029	6.36608e-08	down	not regulated	not regulated	not regulated	not regulated	up	not regulated	not detected	not detected	no
GRM3	Q9QYS2	Metabotropic glutamate receptor 3	Synaptic scaffolds, neurotransmitter receptors and transporters, synaptic vesicles	down	-0.583127	0.0776308	down	-0.895572	9.55207e-10	down	-0.310033	0.0526496	down	not detected	not regulated	not detected	not detected	not detected	not detected	not detected	not detected	yes
SLC1A2	P43006	Excitatory amino acid transporter 2	Synaptic scaffolds, neurotransmitter receptors and transporters, synaptic vesicles	down	-0.521562	0.00869533	down	-0.830685	0.000529917	down	-0.391327	2.95597e-06	down	not regulated	not regulated	not regulated	not regulated	not regulated	not regulated	not detected	not detected	yes
ITGB8	Q0VBD0	Integrin beta-8	Cell adhesion, neurite growth, axon guidance and extracellular matrix	down	-0.380467	7.28604e-06	down	-0.325822	0.0189469	down	-0.401337	0.0389757	down	not regulated	not regulated	not detected	not detected	not detected	not detected	not detected	not detected	yes
TRIM25	Q61510	E3 ubiquitin/ISG15 ligase TRIM25	Immune, interferon and inflammatory signalling	up	0.873516	0.020961	up	0.41289	0.0318855	up	1.07498	0.00562727	up	not detected	not detected	not detected	not detected	not detected	not detected	not detected	not detected	yes
BAALC	Q8VHV1	Brain and acute leukemia cytoplasmic protein	Poorly characterized (no UniProt function, a possible role only, or a role described outside the brain)	down	-0.583463	0.0118575	down	-0.669556	0.0288191	down	-0.371647	0.0143663	down	not detected	not detected	not detected	not detected	not detected	not detected	not detected	not detected	yes
